# Decoding stress specific transcriptional regulation by causality aware Graph-Transformer deep learning

**DOI:** 10.1101/2025.03.11.642297

**Authors:** Umesh Bhati, Akanksha Sharma, Sagar Gupta, Anchit Kumar, Upendra Kumar Pradhan, Ravi Shankar

**Author notes:** **Authors’ email addresses:** UB AS SG AK UKP RS.

## Abstract

Cells respond to environmental stimuli through transcriptional reprogramming orchestrated by transcription factors (TFs), which interpret cis-regulatory DNA sequences to determine the timing and location of gene expression. The diversification of TFs and their interactions with cis-regulatory elements (CREs) underpins plant adaptation to stress through the formation of gene regulatory networks (GRNs). However, deciphering condition-specific GRNs and identifying transcription factor binding motifs (TFBMs) for spatio-temporal gene expression remain major challenges in plant biology. To decipher the conditional networks governing TF-Target gene interactions, we developed CTF-BIND, a novel computational framework designed to reason about the spatio-temporal dynamics of TF activity. Leveraging over ∼23TB of multi-omics data (ChIP-seq, RNA-seq, and protein-protein interaction data), we constructed Bayesian causal networks capable of explaining TF activity across diverse conditions. These networks, validated against extensive experimental data, were then integrated into a Graph Transformer deep learning system. This system uses expression information of network components to quantitatively determine TF activity levels. Models were developed for 110 abiotic stress-related TFs, enabling accurate condition-specific detection of TF binding directly from RNA-seq data, eliminating the need for separate ChIP-seq experiments. CTF-BIND achieved a high average accuracy of ∼93% when tested against experimentally established data from various conditions. It is implemented as an interactive, open-access web server, it not only provides TF binding profiles but also facilitates downstream functional analysis. Furthermore, we developed CTF-BIND-DB, (https://hichicob.ihbt.res.in/ctfbind/) a database capturing dynamic shifts in regulatory pathways, providing information on TGs, network ontology, and binding motifs. CTF-BIND and CTF-BIND-DB represent a transformative approach for understanding and determining TF activity in plant stress responses, offering a powerful tool for crop improvement and bypassing the limitations of traditional methods and extensive experimental validation.
