## Supplementary Table 3 for "Decoding stress specific transcriptional regulation by causality aware Graph-Transformer deep learning"

### Sheet: Sheet 1
Sheet 1: Hyperparameter Optimization of Sequence Transformers
Iterations	activation	activation2	batch_size	dropout_rate	dropout_rate2	epochs	embed_dim	ff_dim	learning_rate	neurons	neurons2	num_heads	optimizer	Accuracy
1	softplus	LeakyReLU	35	0.2278	0.488	6	62	9	0.4416	29	12	6	RMSprop	0.5
2	selu	softplus	53	0.1055	0.4211	13	43	6	0.2092	35	12	13	Adamax	0.8247
3	tanh	sigmoid	135	0.1448	0.4092	14	67	4	0.5864	27	16	11	Adagrad	0.5
4	LeakyReLU	selu	122	0.4698	0.000829	4	93	7	0.8852	38	13	1	Nadam	0.5009
5	sigmoid	sigmoid	95	0.1343	0.3171	9	13	7	0.9396	61	29	1	Adamax	0.5
6	elu	relu	52	0.4043	0.479	15	76	7	0.7895	50	25	1	SGD	0.5
7	softplus	softsign	137	0.1027	0.3562	14	49	11	0.3502	61	35	4	RMSprop	0.5
8	sigmoid	tanh	67	0.04273	0.488	9	100	12	0.5786	57	54	14	Adamax	0.5
9	elu	relu	102	0.1553	0.007743	8	78	5	0.3285	28	35	6	Adam	0.4999
10	softplus	elu	110	0.009722	0.3382	13	49	11	0.1724	47	28	2	RMSprop	0.4999
11	sigmoid	relu	70	0.2408	0.3733	7	79	6	0.354	23	31	16	Ftrl	0.5
12	softplus	sigmoid	95	0.0596	0.2751	3	53	8	0.0141	16	30	2	SGD	0.5274
13	sigmoid	tanh	117	0.352	0.2095	5	30	3	0.2429	29	51	6	Adamax	0.7408
14	LeakyReLU	elu	104	0.1337	0.4988	14	70	14	0.3353	44	59	13	Adadelta	0.914
15	selu	relu	58	0.2445	0.448	14	75	13	0.1843	17	11	13	RMSprop	0.5
16	softplus	sigmoid	111	0.03797	0.01689	9	88	13	0.1392	41	31	6	Adamax	0.9092
17	sigmoid	sigmoid	112	0.06535	0.09026	13	52	10	0.3513	36	62	12	SGD	0.5
18	selu	softsign	54	0.2402	0.1522	9	61	14	0.2136	30	49	10	Nadam	0.5
19	softsign	relu	101	0.02454	0.1969	15	89	15	0.831	22	55	12	Adamax	0.5
20	selu	softplus	91	0.1402	0.4809	2	39	8	0.1798	13	44	14	Adagrad	0.4999
21	sigmoid	elu	52	0.4221	0.1417	8	82	11	0.4983	14	60	3	RMSprop	0.5
22	sigmoid	selu	42	0.2129	0.06985	6	72	8	0.01137	27	38	11	Adagrad	0.9066
23	softsign	softsign	114	0.325	0.1155	10	59	7	0.8352	54	37	8	Ftrl	0.7381
24	softplus	relu	90	0.3991	0.4234	15	36	5	0.3049	17	59	15	Adadelta	0.9053
25	LeakyReLU	relu	113	0.2815	0.4682	4	14	9	0.1248	23	47	3	Adam	0.4999
26	softplus	sigmoid	115	0.4633	0.1839	2	54	13	0.5886	49	18	6	Adagrad	0.5001
27	relu	sigmoid	27	0.2048	0.2185	15	55	15	0.4083	17	55	16	Adamax	0.5001
28	LeakyReLU	sigmoid	75	0.3489	0.07585	11	91	16	0.01964	46	22	4	Adagrad	0.7674
29	softsign	sigmoid	106	0.4806	0.4375	3	42	3	0.3595	40	50	12	Adamax	0.5802
30	softplus	sigmoid	96	0.3762	0.1248	10	76	4	0.4059	47	52	8	Nadam	0.5
31	LeakyReLU	selu	104	0.4573	0.2746	12	88	16	0.8284	20	50	11	Adamax	0.4999
32	sigmoid	sigmoid	124	0.07678	0.4183	14	58	7	0.2177	41	48	2	Adadelta	0.9081
33	elu	tanh	29	0.1237	0.4208	9	23	6	0.02632	33	26	6	Adadelta	0.9002
34	softsign	softsign	125	0.01655	0.4626	12	72	11	0.8193	60	15	7	RMSprop	0.4999
35	softplus	LeakyReLU	122	0.3336	0.07604	9	82	12	0.2448	62	32	13	Adadelta	0.9105
36	selu	elu	76	0.2324	0.3675	14	28	11	0.06012	46	36	7	Adadelta	0.9141
37	tanh	elu	98	0.3251	0.2119	10	21	14	0.2939	39	59	14	SGD	0.5
38	tanh	softplus	102	0.2941	0.3382	9	76	7	0.7913	32	26	13	SGD	0.4999
39	tanh	selu	72	0.3707	0.06403	3	93	7	0.7651	30	34	6	Nadam	0.5
40	relu	tanh	27	0.4604	0.2097	16	65	5	0.3287	54	31	11	SGD	0.5001
41	tanh	sigmoid	130	0.266	0.1197	10	79	16	0.1073	23	42	15	Ftrl	0.5
42	elu	elu	74	0.4919	0.2451	7	33	10	0.13	11	31	7	Adadelta	0.9151
43	relu	tanh	110	0.4547	0.2324	7	44	6	0.688	19	19	13	Adadelta	0.9125
44	sigmoid	elu	123	0.4244	0.244	13	78	16	0.7103	45	18	7	Adagrad	0.6584
45	LeakyReLU	sigmoid	107	0.04309	0.4625	7	85	11	0.2911	56	50	3	SGD	0.4999
46	softsign	tanh	125	0.2617	0.4043	13	46	3	0.8458	48	61	3	Ftrl	0.7711
47	softsign	elu	38	0.01892	0.2404	11	91	11	0.3937	63	52	13	Adadelta	0.9158
48	tanh	tanh	92	0.4066	0.1238	6	6	14	0.2815	29	34	3	Ftrl	0.5265
49	relu	selu	32	0.1	0.2	20	32	16	0.015	38	12	14	Adam	0.9251
50	elu	elu	67	0.225	0.02983	7	37	10	0.769	10	15	11	Nadam	0.4999
51	selu	LeakyReLU	32	0.4599	0.329	8	64	12	0.06328	55	43	10	SGD	0.5
52	elu	relu	130	0.3687	0.2657	10	96	16	0.5201	44	37	4	Adadelta	0.915
53	sigmoid	relu	23	0.2793	0.2825	14	23	14	0.996	60	50	10	Adamax	0.5001
54	sigmoid	sigmoid	72	0.06772	0.08969	15	53	6	0.9944	33	36	8	SGD	0.5
55	selu	softplus	129	0.03134	0.378	16	76	11	0.9301	15	21	4	Adamax	0.4999
56	tanh	softsign	94	0.3517	0.03177	10	50	9	0.344	35	21	12	Adamax	0.6438
57	LeakyReLU	LeakyReLU	43	0.4986	0.3131	8	89	4	0.7843	18	62	8	Adagrad	0.5
58	relu	sigmoid	21	0.2839	0.4169	11	24	16	0.6122	31	18	13	SGD	0.5
59	elu	LeakyReLU	25	0.3302	0.4992	9	42	7	0.8967	23	42	14	RMSprop	0.5
60	selu	softplus	43	0.2451	0.09475	16	58	10	0.3679	46	22	9	Adadelta	0.9156
61	sigmoid	softsign	79	0.1917	0.3749	9	99	15	0.119	20	48	3	Adamax	0.8289
62	elu	elu	59	0.3734	0.1666	5	23	12	0.2803	22	59	10	Adam	0.5
63	sigmoid	LeakyReLU	27	0.2556	0.3757	9	49	2	0.5929	55	56	2	Nadam	0.5
64	relu	sigmoid	112	0.4196	0.3225	10	71	13	0.5869	30	18	1	SGD	0.4999
65	elu	selu	74	0.2467	0.3366	9	82	14	0.3622	28	23	6	Nadam	0.4998
66	elu	softplus	113	0.3612	0.1378	16	97	5	0.8679	35	22	8	Adagrad	0.5001
67	selu	softplus	55	0.2399	0.09335	9	65	15	0.02293	31	51	12	Adamax	0.9033
68	sigmoid	softplus	57	0.2496	0.01173	13	92	11	0.02486	30	28	14	Adadelta	0.8153
69	LeakyReLU	LeakyReLU	105	0.2064	0.1528	12	42	5	0.5889	45	42	3	Ftrl	0.7934
70	selu	sigmoid	54	0.3242	0.168	12	20	14	0.1985	40	58	8	Nadam	0.5
71	relu	relu	67	0.2143	0.2768	13	92	12	0.04397	25	11	3	Nadam	0.5
72	sigmoid	relu	134	0.186	0.444	13	52	11	0.1223	20	53	10	Nadam	0.5001
73	selu	sigmoid	23	0.319	0.3555	8	99	16	0.4727	58	29	11	Adadelta	0.9066
74	elu	sigmoid	35	0.3702	0.2709	3	27	12	0.1293	51	55	9	Nadam	0.5
75	elu	LeakyReLU	60	0.1633	0.000167	5	82	10	0.9297	56	17	9	Adadelta	0.903
76	softplus	LeakyReLU	93	0.3338	0.3027	11	62	11	0.8008	20	49	13	Adadelta	0.9016
77	relu	relu	98	0.249	0.06255	7	90	12	0.9286	46	45	16	Adagrad	0.5
78	sigmoid	softplus	56	0.368	0.2866	4	63	2	0.7815	23	18	12	Adadelta	0.9017
79	softsign	relu	69	0.4962	0.02624	11	75	16	0.7116	8	21	16	Adagrad	0.5841
80	softplus	LeakyReLU	87	0.313	0.4605	4	63	10	0.01558	43	43	3	Adamax	0.9007
81	sigmoid	softsign	123	0.2702	0.06909	3	12	7	0.3921	53	31	6	Adamax	0.5
82	softplus	sigmoid	62	0.3197	0.02141	11	84	15	0.8606	40	35	14	SGD	0.4999
83	tanh	selu	100	0.448	0.08714	6	8	11	0.5194	17	44	8	Adam	0.6147
84	relu	relu	115	0.2745	0.3501	4	50	2	0.385	27	17	14	Nadam	0.5
85	tanh	elu	42	0.1482	0.193	10	40	15	0.3548	18	12	7	Adamax	0.5001
86	tanh	selu	21	0.4386	0.3638	13	24	4	0.3859	40	51	5	Adamax	0.5001
87	sigmoid	softsign	106	0.399	0.1984	7	80	4	0.6715	28	34	5	Adam	0.5001
88	softsign	LeakyReLU	68	0.064	0.2827	15	97	7	0.6654	42	43	13	Nadam	0.5001
89	relu	sigmoid	116	0.1174	0.2039	11	75	5	0.3516	31	49	12	SGD	0.5001
90	LeakyReLU	elu	112	0.1494	0.3173	3	27	11	0.3778	62	33	13	Adadelta	0.9021
91	elu	relu	95	0.2294	0.08362	7	68	2	0.6979	55	27	2	Nadam	0.5
92	elu	tanh	47	0.4526	0.4392	15	16	10	0.02637	62	44	15	Ftrl	0.5473
93	tanh	softplus	27	0.2632	0.2467	12	89	14	0.2849	39	49	13	RMSprop	0.5
94	LeakyReLU	selu	67	0.3282	0.3123	8	64	10	0.883	61	63	8	Adam	0.5
95	sigmoid	tanh	118	0.4683	0.175	5	6	15	0.1816	31	19	2	RMSprop	0.5
96	elu	selu	71	0.1497	0.3439	4	62	11	0.4853	58	29	15	Ftrl	0.7214
97	tanh	softsign	133	0.1295	0.1214	15	66	14	0.1563	20	9	9	Adamax	0.9051
98	selu	selu	138	0.1092	0.4253	7	14	12	0.2651	41	48	12	RMSprop	0.5
99	elu	softplus	39	0.4238	0.2308	8	28	8	0.9342	54	28	4	SGD	0.5
100	softplus	softsign	132	0.03249	0.3181	6	38	12	0.1263	57	52	11	RMSprop	0.5001
101	softsign	relu	107	0.04795	0.2061	13	27	9	0.3129	13	46	3	Adagrad	0.9143
102	selu	relu	94	0.2561	0.2127	13	60	3	0.6102	61	22	7	RMSprop	0.5
103	softsign	softsign	108	0.4211	0.1066	6	89	14	0.2079	49	22	2	SGD	0.4999
104	tanh	selu	102	0.09432	0.04618	9	18	8	0.8935	16	9	2	Adamax	0.5
105	softsign	softsign	106	0.3985	0.02031	8	85	7	0.8161	20	31	14	Adagrad	0.9156
106	LeakyReLU	tanh	107	0.4867	0.2995	3	33	12	0.4924	38	60	5	RMSprop	0.5
107	LeakyReLU	softplus	40	0.4456	0.4201	15	38	6	0.7237	19	25	10	Nadam	0.4999
108	softsign	LeakyReLU	77	0.3933	0.3014	13	11	15	0.5458	21	44	11	Nadam	0.5001
109	relu	softplus	55	0.1947	0.4937	8	63	13	0.1754	34	50	11	Adamax	0.9058
110	softplus	sigmoid	70	0.4145	0.2415	14	29	2	0.6483	36	35	8	Adamax	0.5
111	softsign	softsign	26	0.39	0.1001	3	21	5	0.01788	32	19	11	Adadelta	0.8907
112	sigmoid	sigmoid	25	0.2922	0.3353	7	6	8	0.3947	27	13	11	Ftrl	0.5
113	softplus	softplus	69	0.0974	0.1388	10	96	9	0.9337	25	17	6	Nadam	0.4999
114	LeakyReLU	tanh	30	0.296	0.05701	13	10	13	0.3856	37	14	4	Nadam	0.5001
115	selu	softsign	46	0.006059	0.01772	7	61	14	0.08508	20	38	6	Adadelta	0.751
116	sigmoid	softplus	133	0.1034	0.2202	4	100	8	0.7675	9	60	9	Adagrad	0.5
117	softsign	elu	62	0.3584	0.2945	2	65	11	0.1297	14	21	2	Ftrl	0.5472
118	selu	sigmoid	94	0.4637	0.395	5	35	12	0.3756	58	34	5	Adadelta	0.9106
119	LeakyReLU	sigmoid	103	0.3189	0.1586	3	75	7	0.7765	56	45	11	Adadelta	0.9111
120	sigmoid	selu	82	0.4251	0.4951	8	86	12	0.3726	43	11	12	Adadelta	0.9039
121	relu	sigmoid	23	0.448	0.1625	6	79	9	0.1538	39	26	6	RMSprop	0.4999
122	softplus	relu	98	0.4506	0.104	7	65	15	0.8257	10	47	10	Nadam	0.5
123	sigmoid	selu	32	0.1595	0.369	10	43	8	0.6997	34	56	16	Adam	0.4999
124	elu	relu	22	0.1428	0.2479	8	27	15	0.401	46	62	5	Nadam	0.5
125	LeakyReLU	softsign	46	0.2098	0.4618	12	56	14	0.6032	62	27	2	Adagrad	0.4999
126	elu	selu	23	0.1284	0.07444	11	30	13	0.2176	62	38	2	Adamax	0.899
127	sigmoid	softsign	112	0.0741	0.1252	10	57	11	0.3072	27	18	16	Nadam	0.5
128	softsign	tanh	55	0.1117	0.01956	13	6	3	0.5477	13	19	16	Nadam	0.4999
129	selu	relu	100	0.4426	0.1722	15	66	10	0.1268	38	25	12	SGD	0.5
130	LeakyReLU	LeakyReLU	109	0.246	0.4638	15	18	14	0.5974	30	38	15	Ftrl	0.5
131	relu	softplus	89	0.2118	0.1496	10	33	4	0.4032	46	9	15	Adam	0.7675
132	elu	selu	134	0.2358	0.385	12	76	13	0.5863	18	48	10	RMSprop	0.5
133	sigmoid	sigmoid	24	0.0919	0.2073	10	54	6	0.4891	39	15	8	Adagrad	0.9062
134	elu	softsign	125	0.1608	0.2605	2	43	3	0.1059	45	26	12	Nadam	0.5
135	tanh	elu	131	0.1692	0.0953	7	72	7	0.3423	43	13	12	Nadam	0.4999
136	sigmoid	sigmoid	61	0.4872	0.464	16	58	7	0.6239	24	27	15	Adagrad	0.5
137	elu	sigmoid	87	0.3091	0.2725	5	78	4	0.1697	43	19	6	RMSprop	0.5
138	relu	sigmoid	64	0.2073	0.2351	13	42	10	0.6328	11	58	13	RMSprop	0.4999
139	tanh	softplus	22	0.2838	0.07025	4	32	5	0.2575	34	20	12	Adamax	0.5
140	sigmoid	relu	134	0.4747	0.2007	2	72	5	0.3238	29	24	7	Adadelta	0.8902
141	softplus	elu	20	0.4785	0.3873	7	96	7	0.786	49	61	11	Nadam	0.5001
142	relu	LeakyReLU	140	0.04266	0.3854	2	57	9	0.9279	30	54	6	Ftrl	0.5
143	softplus	LeakyReLU	107	0.009045	0.1358	9	25	13	0.9759	21	29	15	SGD	0.5
144	softplus	sigmoid	108	0.3767	0.4396	9	82	14	0.8111	31	59	12	Nadam	0.5001
145	elu	softsign	131	0.04623	0.2465	14	51	4	0.8699	51	14	11	Adamax	0.5
146	selu	selu	76	0.0177	0.1945	3	9	9	0.6874	44	45	13	Adadelta	0.8906
147	sigmoid	sigmoid	106	0.2705	0.3486	7	37	8	0.01822	46	8	16	Adagrad	0.7908
148	softplus	LeakyReLU	109	0.3667	0.4765	4	19	5	0.8773	47	28	7	Adagrad	0.5
149	selu	elu	61	0.007987	0.02023	11	86	8	0.3065	18	15	8	Adamax	0.8789
150	elu	LeakyReLU	90	0.1098	0.194	13	36	2	0.02138	52	29	4	Adadelta	0.8714
151	LeakyReLU	softsign	92	0.3059	0.2436	3	10	10	0.7463	38	39	1	Adamax	0.5267
152	relu	LeakyReLU	46	0.3154	0.316	4	11	5	0.6724	56	21	4	Adamax	0.5001
153	softsign	relu	117	0.2537	0.4487	13	24	13	0.4284	29	38	7	Adamax	0.5001
154	selu	softplus	82	0.4687	0.01601	16	35	6	0.05673	64	33	12	Adagrad	0.5
155	relu	selu	127	0.4305	0.1761	11	15	3	0.04056	51	15	15	Adamax	0.6255
156	sigmoid	tanh	107	0.1657	0.1384	11	66	11	0.4398	24	25	6	Adagrad	0.9185
157	selu	tanh	61	0.0116	0.114	2	10	14	0.1396	17	35	3	RMSprop	0.5
158	selu	LeakyReLU	40	0.04818	0.2455	3	34	15	0.8042	9	31	16	Nadam	0.5524
159	LeakyReLU	LeakyReLU	35	0.2367	0.3989	8	58	14	0.02545	20	38	2	RMSprop	0.5
160	LeakyReLU	selu	121	0.2258	0.1478	11	34	4	0.8309	59	51	3	Adagrad	0.5
161	softsign	softplus	78	0.1153	0.3915	5	26	13	0.419	15	57	12	Nadam	0.4999
162	tanh	tanh	76	0.4096	0.4166	12	24	10	0.3019	14	39	11	Adamax	0.4999
163	relu	tanh	67	0.09	0.4573	11	10	9	0.9426	52	34	11	Nadam	0.4999
164	sigmoid	tanh	99	0.02393	0.02245	5	96	12	0.03158	46	36	7	Adam	0.5009
165	tanh	elu	31	0.3675	0.3739	3	9	3	0.6158	52	42	5	SGD	0.5
166	softplus	sigmoid	40	0.2421	0.2786	3	28	2	0.7352	27	43	4	Nadam	0.5001
167	LeakyReLU	relu	63	0.2381	0.06231	11	6	11	0.5262	51	50	10	SGD	0.5
168	sigmoid	sigmoid	60	0.1469	0.2395	8	41	9	0.6061	12	45	15	Adagrad	0.4999
169	softsign	LeakyReLU	108	0.1727	0.07877	16	11	5	0.8693	34	35	14	Adamax	0.5001
170	softsign	softplus	120	0.4966	0.1917	5	83	7	0.7162	25	60	12	Adadelta	0.9134
171	selu	relu	80	0.2743	0.1508	3	60	13	0.7682	22	59	6	Nadam	0.5
172	elu	selu	131	0.3735	0.3012	12	53	9	0.3428	53	12	2	Adadelta	0.9156
173	relu	sigmoid	26	0.3019	0.4494	5	28	7	0.5274	64	48	14	SGD	0.5
174	tanh	tanh	127	0.3143	0.3276	12	93	3	0.9122	21	64	14	Nadam	0.4999
175	softsign	sigmoid	138	0.0303	0.41	15	8	7	0.769	48	30	15	Adamax	0.4999
176	elu	softsign	74	0.4299	0.09439	10	38	10	0.2112	29	22	14	Adagrad	0.5001
177	sigmoid	relu	35	0.2863	0.3071	7	36	6	0.7437	11	35	7	Adamax	0.5
178	softsign	softplus	52	0.3233	0.06813	7	67	12	0.3221	58	31	14	SGD	0.5
179	relu	sigmoid	65	0.4319	0.06493	15	42	11	0.9416	30	55	11	Adagrad	0.5
180	LeakyReLU	softsign	97	0.3849	0.007824	2	35	7	0.4975	28	12	1	SGD	0.5
181	relu	sigmoid	62	0.3687	0.04102	13	63	7	0.4923	8	52	10	Adadelta	0.9076
182	softsign	sigmoid	112	0.000354	0.01796	3	63	13	0.838	50	34	11	RMSprop	0.4999
183	tanh	selu	92	0.1398	0.3254	15	90	12	0.07743	29	22	4	Adagrad	0.9196
184	sigmoid	sigmoid	33	0.2298	0.3563	11	6	11	0.2676	30	62	10	Adam	0.5
185	LeakyReLU	softplus	104	0.0711	0.005659	7	47	9	0.1345	9	12	3	RMSprop	0.5
186	sigmoid	LeakyReLU	68	0.363	0.03705	4	35	4	0.4432	20	52	2	RMSprop	0.4999
187	sigmoid	softplus	75	0.4956	0.0603	5	49	14	0.4854	22	32	7	Adadelta	0.9054
188	sigmoid	relu	97	0.2704	0.1059	2	48	11	0.7475	14	25	14	SGD	0.5
189	sigmoid	softsign	37	0.07834	0.2357	5	34	11	0.4983	18	8	1	Nadam	0.5
190	relu	tanh	121	0.4702	0.2208	12	84	16	0.1666	58	57	5	RMSprop	0.4999
191	elu	softsign	52	0.2547	0.1913	11	49	13	0.6973	26	46	5	Ftrl	0.8886
192	softsign	tanh	49	0.4653	0.4466	3	54	7	0.3289	47	21	3	RMSprop	0.5
193	tanh	elu	135	0.4982	0.3191	12	83	9	0.6879	60	40	6	RMSprop	0.5
194	softsign	elu	93	0.4545	0.3659	9	23	13	0.798	8	20	4	Adam	0.5
195	sigmoid	tanh	93	0.09844	0.3144	9	49	8	0.867	49	28	1	RMSprop	0.5
196	selu	sigmoid	112	0.1688	0.3775	8	52	3	0.6102	61	30	9	Adagrad	0.4999
197	sigmoid	relu	98	0.2285	0.04088	4	42	15	0.7458	59	29	11	Nadam	0.4999
198	elu	tanh	39	0.2121	0.3741	6	34	13	0.2947	43	16	6	Adadelta	0.9126
199	relu	tanh	107	0.1517	0.05199	11	65	12	0.4604	24	26	5	Adagrad	0.5
200	softplus	sigmoid	77	0.2164	0.08608	16	61	13	0.4081	52	14	4	Adam	0.4999
201	softplus	softplus	105	0.1837	0.2149	9	51	6	0.135	18	42	14	Adadelta	0.9023
202	selu	selu	76	0.1498	0.1847	14	98	9	0.4275	61	29	2	Nadam	0.5
203	selu	softsign	33	0.3364	0.04268	10	70	3	0.5516	47	12	13	Adamax	0.4999
204	sigmoid	selu	139	0.01366	0.4026	11	88	9	0.3873	30	22	11	Adadelta	0.9084
205	selu	LeakyReLU	117	0.1241	0.1997	11	23	15	0.07461	17	22	15	Adam	0.4999
206	softsign	LeakyReLU	40	0.2432	0.2977	4	14	6	0.5437	61	26	11	Ftrl	0.4999
207	sigmoid	softplus	99	0.4081	0.3511	14	60	7	0.5283	23	25	5	SGD	0.5001
208	softplus	sigmoid	64	0.2222	0.3026	6	46	7	0.9235	46	15	7	Adagrad	0.5001
209	LeakyReLU	tanh	46	0.1504	0.2867	7	61	6	0.7357	10	12	5	SGD	0.5
210	softsign	LeakyReLU	21	0.4288	0.1571	9	25	10	0.8828	53	60	8	SGD	0.5
211	tanh	selu	92	0.1961	0.3547	9	83	3	0.0722	42	50	4	RMSprop	0.4999
212	relu	softplus	98	0.2075	0.4608	15	38	11	0.728	58	24	7	Nadam	0.5
213	tanh	relu	133	0.1393	0.4083	3	91	7	0.1574	18	16	6	Nadam	0.5
214	sigmoid	sigmoid	68	0.1191	0.2215	11	13	9	0.393	23	40	6	Adamax	0.4999
215	tanh	softplus	56	0.392	0.007872	10	78	13	0.03935	49	12	12	Adagrad	0.7348
216	softsign	sigmoid	138	0.4611	0.2597	13	68	15	0.9256	64	9	13	Adamax	0.5
217	LeakyReLU	selu	109	0.394	0.06772	12	68	14	0.7868	42	31	1	SGD	0.5
218	tanh	softplus	44	0.06839	0.1863	13	13	11	0.3004	26	11	10	Adagrad	0.6424
219	softplus	sigmoid	95	0.3783	0.08313	15	87	9	0.01262	20	35	16	Adagrad	0.8088
220	selu	elu	92	0.01205	0.3945	12	36	9	0.6353	63	29	1	Adam	0.5001
221	tanh	relu	108	0.07831	0.008304	12	35	14	0.6245	18	57	11	SGD	0.5001
222	elu	softsign	136	0.1845	0.3731	13	44	9	0.666	28	62	1	RMSprop	0.5
223	elu	softplus	83	0.2296	0.4658	9	22	11	0.4022	49	53	6	Adagrad	0.5
224	sigmoid	selu	65	0.4735	0.1846	2	39	9	0.5956	42	51	12	Nadam	0.5001
225	elu	sigmoid	125	0.1451	0.1599	12	80	4	0.5063	58	22	16	RMSprop	0.5
226	softsign	sigmoid	61	0.3704	0.4621	4	51	3	0.02806	40	16	13	Nadam	0.7152
227	LeakyReLU	selu	135	0.3071	0.3798	14	100	15	0.9828	18	39	6	Adagrad	0.5
228	tanh	sigmoid	47	0.07896	0.3379	16	56	3	0.4833	13	46	3	SGD	0.5
229	relu	relu	94	0.418	0.1634	12	6	8	0.4165	45	34	10	Adadelta	0.9135
230	sigmoid	sigmoid	62	0.1435	0.1434	14	99	11	0.8716	49	26	6	Adagrad	0.4999
231	elu	elu	128	0.1721	0.4128	9	39	2	0.3824	39	44	11	RMSprop	0.4999
232	selu	sigmoid	54	0.02065	0.295	4	82	5	0.7224	21	46	15	Adagrad	0.4999
233	tanh	sigmoid	59	0.3716	0.4354	5	51	8	0.2968	57	14	1	Adadelta	0.9178
234	sigmoid	LeakyReLU	35	0.3048	0.118	10	73	4	0.06465	17	38	14	Nadam	0.4999
235	elu	elu	118	0.1414	0.3318	10	37	4	0.8688	12	30	1	Adadelta	0.9183
236	tanh	relu	132	0.1053	0.2469	8	51	11	0.6795	56	17	10	Adamax	0.5
237	LeakyReLU	LeakyReLU	121	0.05269	0.06782	4	6	14	0.5704	42	53	7	Ftrl	0.5
238	LeakyReLU	softsign	110	0.01781	0.1849	10	20	7	0.3376	20	26	12	Adamax	0.4999
239	LeakyReLU	sigmoid	27	0.4904	0.2282	7	65	2	0.4105	43	56	7	Ftrl	0.5
240	relu	softplus	129	0.1357	0.3636	11	46	15	0.724	44	33	11	SGD	0.5
241	selu	selu	137	0.1932	0.3282	13	23	11	0.2934	15	28	6	RMSprop	0.5
242	selu	sigmoid	32	0.2504	0.4698	9	40	10	0.8716	16	27	13	SGD	0.5
243	elu	LeakyReLU	47	0.435	0.3208	5	64	15	0.1279	41	18	4	Nadam	0.5
244	LeakyReLU	LeakyReLU	107	0.05785	0.2679	7	14	10	0.764	55	10	13	Adamax	0.5815
245	tanh	softplus	108	0.1183	0.3034	16	69	6	0.835	28	32	9	Nadam	0.5
246	relu	relu	131	0.1369	0.4567	14	81	5	0.5596	33	57	6	RMSprop	0.4999
247	selu	sigmoid	125	0.3047	0.2011	6	74	14	0.7768	62	12	7	Nadam	0.4999
248	sigmoid	softsign	134	0.2062	0.2075	3	67	10	0.9272	51	39	11	SGD	0.4999
249	sigmoid	tanh	129	0.2924	0.2615	12	74	9	0.29	37	31	5	Adamax	0.6467
250	softplus	sigmoid	108	0.3196	0.4762	13	90	4	0.3717	25	47	12	Nadam	0.5
251	sigmoid	LeakyReLU	23	0.01635	0.05767	10	30	5	0.2794	15	17	13	RMSprop	0.5001
252	softplus	sigmoid	125	0.4072	0.3249	3	47	13	0.6756	34	34	16	RMSprop	0.5001
253	relu	elu	110	0.01861	0.3239	7	40	5	0.5941	43	56	6	RMSprop	0.5
254	sigmoid	softplus	46	0.04452	0.04207	13	98	9	0.4093	10	36	9	Adamax	0.7328
255	softplus	softsign	132	0.3133	0.213	12	55	5	0.5548	18	16	11	Adam	0.5
256	LeakyReLU	LeakyReLU	83	0.09375	0.2922	6	62	15	0.9075	39	31	15	Adamax	0.5001
257	tanh	tanh	28	0.2537	0.2679	6	21	6	0.01	33	23	8	Adadelta	0.7695
258	elu	LeakyReLU	87	0.4599	0.3602	10	44	13	0.563	34	18	2	Ftrl	0.5007
259	tanh	elu	124	0.2657	0.1438	5	24	15	0.1035	60	21	14	RMSprop	0.5
260	sigmoid	sigmoid	99	0.285	0.3708	5	76	12	0.8011	25	36	11	RMSprop	0.5
261	relu	LeakyReLU	79	0.002124	0.4942	14	78	16	0.6762	64	34	6	Adam	0.5001
262	LeakyReLU	sigmoid	130	0.4584	0.0463	8	91	16	0.3947	16	39	11	RMSprop	0.5001
263	sigmoid	selu	59	0.4308	0.07067	13	53	6	0.8311	46	54	4	Adadelta	0.6704
264	softplus	selu	110	0.0977	0.3694	13	32	13	0.2604	56	40	5	Adadelta	0.9075
265	sigmoid	relu	125	0.4049	0.3307	11	94	13	0.1461	36	28	8	Adam	0.5702
266	elu	selu	135	0.2866	0.1007	7	72	4	0.9003	20	16	11	Adamax	0.5
267	LeakyReLU	sigmoid	129	0.4806	0.1664	4	6	12	0.2518	21	49	1	SGD	0.5
268	sigmoid	softsign	83	0.3721	0.08154	6	16	11	0.8204	30	46	9	Nadam	0.5
269	selu	softsign	115	0.02155	0.3345	15	59	9	0.2079	14	40	12	Adagrad	0.5001
270	softplus	relu	68	0.08005	0.493	10	79	8	0.6739	52	8	2	RMSprop	0.5
271	tanh	relu	92	0.0839	0.2963	13	90	3	0.2883	47	13	6	RMSprop	0.5
272	sigmoid	elu	62	0.07247	0.2767	15	11	12	0.4087	27	11	10	Nadam	0.5
273	selu	LeakyReLU	121	0.4204	0.2203	14	74	10	0.8877	8	61	13	Adagrad	0.4999
274	LeakyReLU	sigmoid	131	0.003066	0.3908	3	6	14	0.9617	12	30	11	Ftrl	0.5
275	sigmoid	tanh	33	0.2944	0.006759	13	10	15	0.1301	31	9	11	SGD	0.5
276	softsign	softplus	120	0.2873	0.09326	10	62	15	0.2713	38	26	15	Nadam	0.5
277	elu	softsign	111	0.4408	0.4206	6	69	4	0.3264	53	24	3	Adadelta	0.9083
278	softplus	softplus	66	0.003241	0.2312	15	73	5	0.1078	51	24	10	SGD	0.5001
279	LeakyReLU	elu	104	0.2968	0.313	8	64	6	0.3701	15	25	6	Adam	0.4999
280	tanh	softsign	133	0.2877	0.1626	7	79	11	0.7739	36	36	16	Adagrad	0.9068
281	tanh	selu	32	0.2544	0.21	14	64	5	0.4299	10	14	4	SGD	0.5001
282	LeakyReLU	relu	27	0.1319	0.2529	4	62	8	0.1611	53	50	16	SGD	0.5
283	sigmoid	sigmoid	104	0.2053	0.335	3	74	12	0.8548	24	35	6	SGD	0.5
284	sigmoid	tanh	32	0.04937	0.2215	15	62	13	0.962	41	48	4	Adamax	0.5
285	relu	selu	110	0.3181	0.3434	11	84	2	0.4663	64	43	2	Adadelta	0.8965
286	relu	softsign	74	0.1038	0.1851	8	28	6	0.2274	22	21	10	Adagrad	0.6338
287	elu	elu	62	0.205	0.01681	12	67	13	0.1995	52	38	15	Adam	0.906
288	relu	elu	87	0.1418	0.02927	6	68	11	0.1294	31	43	12	Adadelta	0.9092
289	LeakyReLU	relu	111	0.2149	0.2139	5	30	11	0.8135	60	50	11	Adadelta	0.9192
290	relu	sigmoid	103	0.4154	0.02928	9	95	3	0.192	50	9	5	RMSprop	0.4999
291	softplus	sigmoid	88	0.03063	0.1134	11	70	7	0.06583	60	27	7	Adagrad	0.5832
292	softsign	tanh	69	0.3682	0.1219	7	97	7	0.1986	35	51	4	SGD	0.5
293	relu	sigmoid	33	0.402	0.157	11	86	14	0.6356	22	9	11	Adagrad	0.6704
294	tanh	sigmoid	117	0.3375	0.3828	8	25	11	0.902	18	9	5	Adadelta	0.9118
295	sigmoid	softsign	56	0.3421	0.07301	11	43	12	0.3962	48	43	9	Adam	0.5
296	softplus	selu	103	0.3099	0.08028	14	61	11	0.339	40	31	4	Adadelta	0.9072
297	LeakyReLU	softsign	36	0.2149	0.003288	7	47	4	0.7053	27	18	16	Ftrl	0.8742
298	sigmoid	elu	70	0.4256	0.4359	6	24	8	0.3911	54	14	10	Adam	0.4999
299	softplus	relu	63	0.2684	0.18	3	75	6	0.884	13	57	7	Adamax	0.5001
300	sigmoid	relu	74	0.3227	0.2713	10	13	11	0.8025	8	52	5	Adamax	0.4999

### Sheet: Sheet2
Sheet 2: Hyperparameter Optimization of GraphTransformers
Iterations	embedding dimension	number of Graph Transformer layers	number of attention heads	shortest path distance bound	dropout rates	learning rate	batch size	activation functions	activation functions	optimizer	Accuracy
1	111	10	7	2	0.4244	0.7103	123	sigmoid	elu	Adagrad	0.4999
2	172	16	6	3	0.1932	0.2934	137	selu	selu	RMSprop	0.9073
3	152	12	11	4	0.4785	0.786	20	softplus	elu	Nadam	0.5
4	96	13	4	4	0.4545	0.798	93	softsign	elu	Adam	0.9151
5	84	15	8	2	0.3282	0.883	67	LeakyReLU	selu	Adam	0.5
6	281	14	7	5	0.3047	0.7768	125	selu	sigmoid	Nadam	0.5
7	129	14	12	4	0.1608	0.1059	125	elu	softsign	Nadam	0.4999
8	262	7	12	5	0.4966	0.7162	120	softsign	softplus	Adadelta	0.5
9	184	11	5	3	0.4081	0.5283	99	sigmoid	softplus	SGD	0.4999
10	163	14	2	3	0.2367	0.02545	35	LeakyReLU	LeakyReLU	RMSprop	0.5
11	159	12	11	2	0.09	0.9426	67	relu	tanh	Nadam	0.9135
12	239	9	15	5	0.4526	0.02637	47	elu	tanh	Ftrl	0.9134
13	104	13	12	3	0.392	0.03935	56	tanh	softplus	Adagrad	0.9106
14	216	8	1	2	0.394	0.7868	109	LeakyReLU	selu	SGD	0.8099
15	214	6	12	5	0.368	0.7815	56	sigmoid	softplus	Adadelta	0.8279
16	237	12	11	5	0.1357	0.724	129	relu	softplus	SGD	0.5
17	277	10	11	4	0.4319	0.9416	65	relu	sigmoid	Adagrad	0.4999
18	161	6	12	2	0.4806	0.3595	106	softsign	sigmoid	Adamax	0.9084
19	146	16	11	2	0.003066	0.9617	131	LeakyReLU	sigmoid	Ftrl	0.4999
20	184	6	11	2	0.3189	0.7765	103	LeakyReLU	sigmoid	Adadelta	0.5
21	261	6	8	2	0.4145	0.6483	70	softplus	sigmoid	Adamax	0.5
22	140	14	10	3	0.003241	0.1078	66	softplus	softplus	SGD	0.5001
23	307	16	10	3	0.2358	0.5863	134	elu	selu	RMSprop	0.5
24	211	4	14	4	0.1837	0.135	105	softplus	softplus	Adadelta	0.5
25	204	16	12	3	0.01781	0.3376	110	LeakyReLU	softsign	Adamax	0.5
26	109	13	7	3	0.2075	0.728	98	relu	softplus	Nadam	0.5
27	317	14	15	5	0.1241	0.07461	117	selu	LeakyReLU	Adam	0.5
28	105	8	15	2	0.2118	0.4032	89	relu	softplus	Adam	0.9062
29	206	6	15	3	0.3991	0.3049	90	softplus	relu	Adadelta	0.9058
30	251	12	15	3	0.02065	0.7224	54	selu	sigmoid	Adagrad	0.7762
31	250	6	10	4	0.418	0.4165	94	relu	relu	Adadelta	0.5
32	197	5	11	2	0.4573	0.8284	104	LeakyReLU	selu	Adamax	0.5001
33	172	6	2	2	0.2294	0.6979	95	elu	relu	Nadam	0.5
34	288	5	6	3	0.01861	0.5941	110	relu	elu	RMSprop	0.7675
35	109	16	7	3	0.05269	0.5704	121	LeakyReLU	LeakyReLU	Ftrl	0.9054
36	136	8	13	2	0.2632	0.2849	27	tanh	softplus	RMSprop	0.7282
37	206	5	10	2	0.4506	0.8257	98	softplus	relu	Nadam	0.5001
38	305	10	11	2	0.3133	0.5548	132	softplus	softsign	Adam	0.7675
39	229	9	16	2	0.1595	0.6997	32	sigmoid	selu	Adam	0.7026
40	223	7	15	2	0.266	0.1073	130	tanh	sigmoid	Ftrl	0.5
41	219	4	13	5	0.3364	0.5516	33	selu	softsign	Adamax	0.5832
42	167	15	11	5	0.402	0.6356	33	relu	sigmoid	Adagrad	0.9126
43	268	8	4	2	0.1027	0.3502	137	softplus	softsign	RMSprop	0.8289
44	80	10	1	3	0.3716	0.2968	59	tanh	sigmoid	Adadelta	0.9053
45	229	15	13	2	0.1494	0.3778	112	LeakyReLU	elu	Adadelta	0.9008
46	316	14	6	3	0.3071	0.9828	135	LeakyReLU	selu	Adagrad	0.7057
47	320	8	5	2	0.399	0.6715	106	sigmoid	softsign	Adam	0.5
48	301	13	7	4	0.1482	0.3548	42	tanh	elu	Adamax	0.4999
49	107	11	16	4	0.2048	0.4083	27	relu	sigmoid	Adamax	0.5
50	277	11	8	2	0.4986	0.7843	43	LeakyReLU	LeakyReLU	Adagrad	0.7974
51	273	9	13	3	0.2504	0.8716	32	selu	sigmoid	SGD	0.8247
52	153	13	14	3	0.3143	0.9122	127	tanh	tanh	Nadam	0.7348
53	177	9	13	3	0.1337	0.3353	104	LeakyReLU	elu	Adadelta	0.5001
54	148	5	7	2	0.2537	0.4284	117	softsign	relu	Adamax	0.8178
55	278	14	6	4	0.0839	0.2883	92	tanh	relu	RMSprop	0.4999
56	134	11	12	5	0.1692	0.3423	131	tanh	elu	Nadam	0.7964
57	186	12	7	4	0.02393	0.03158	99	sigmoid	tanh	Adam	0.5001
58	236	7	16	2	0.4962	0.7116	69	softsign	relu	Adagrad	0.9003
59	160	12	8	3	0.15	0.0005	32	Leakyrelu	Leakyrelu	Adam	0.9251
60	313	15	4	5	0.1398	0.07743	92	tanh	selu	Adagrad	0.5
61	155	15	4	4	0.2421	0.7352	40	softplus	sigmoid	Nadam	0.5
62	97	11	16	3	0.3783	0.01262	95	softplus	sigmoid	Adagrad	0.5
63	200	14	7	4	0.4747	0.3238	134	sigmoid	relu	Adadelta	0.5
64	117	12	3	5	0.07896	0.4833	47	tanh	sigmoid	SGD	0.5
65	85	7	12	3	0.2399	0.02293	55	selu	softplus	Adamax	0.4999
66	108	12	6	4	0.2968	0.3701	104	LeakyReLU	elu	Adam	0.8264
67	167	14	12	2	0.06535	0.3513	112	sigmoid	sigmoid	SGD	0.7403
68	259	9	12	3	0.1418	0.1294	87	relu	elu	Adadelta	0.7182
69	259	16	1	4	0.3849	0.4975	97	LeakyReLU	softsign	SGD	0.9044
70	243	8	2	2	0.09432	0.8935	102	tanh	selu	Adamax	0.5
71	294	8	5	4	0.4702	0.1666	121	relu	tanh	RMSprop	0.8666
72	266	13	9	2	0.2451	0.3679	43	selu	softplus	Adadelta	0.899
73	180	13	4	5	0.3154	0.6724	46	relu	LeakyReLU	Adamax	0.8714
74	136	9	6	3	0.2296	0.4022	83	elu	softplus	Adagrad	0.9125
75	192	12	5	5	0.1428	0.401	22	elu	relu	Nadam	0.7908
76	121	11	8	2	0.325	0.8352	114	softsign	softsign	Ftrl	0.729
77	241	13	16	2	0.04818	0.8042	40	selu	LeakyReLU	Nadam	0.4999
78	202	4	3	4	0.2258	0.8309	121	LeakyReLU	selu	Adagrad	0.5
79	113	15	2	3	0.0596	0.0141	95	softplus	sigmoid	SGD	0.4999
80	268	10	13	5	0.3338	0.8008	93	softplus	LeakyReLU	Adadelta	0.5
81	99	6	13	5	0.4204	0.8877	121	selu	LeakyReLU	Adagrad	0.5001
82	173	5	8	3	0.3762	0.4059	96	softplus	sigmoid	Nadam	0.8574
83	301	11	4	5	0.03134	0.9301	129	selu	softplus	Adamax	0.5001
84	112	8	11	3	0.2432	0.5437	40	softsign	LeakyReLU	Ftrl	0.5
85	161	12	1	4	0.1845	0.666	136	elu	softsign	RMSprop	0.5001
86	211	7	2	3	0.3181	0.4663	110	relu	selu	Adadelta	0.7391
87	245	11	2	5	0.07678	0.2177	124	sigmoid	sigmoid	Adadelta	0.5
88	298	6	4	5	0.2544	0.4299	32	tanh	selu	SGD	0.8109
89	167	7	10	2	0.186	0.1223	134	sigmoid	relu	Nadam	0.905
90	120	4	10	4	0.06839	0.3004	44	tanh	softplus	Adagrad	0.7008
91	230	13	2	4	0.4683	0.1816	118	sigmoid	tanh	RMSprop	0.7594
92	162	13	8	4	0.4049	0.1461	125	sigmoid	relu	Adam	0.5
93	244	9	7	4	0.2561	0.6102	94	selu	relu	RMSprop	0.4999
94	126	6	8	3	0.2537	0.01	28	tanh	tanh	Adadelta	0.7408
95	221	12	11	3	0.285	0.8011	99	sigmoid	sigmoid	RMSprop	0.5
96	261	15	6	5	0.4633	0.5886	115	softplus	sigmoid	Adagrad	0.8287
97	274	4	12	2	0.3767	0.8111	108	softplus	sigmoid	Nadam	0.9118
98	228	10	12	4	0.4251	0.3726	82	sigmoid	selu	Adadelta	0.5001
99	251	15	10	3	0.4256	0.3911	70	sigmoid	elu	Adam	0.9183
100	226	5	6	4	0.03797	0.1392	111	softplus	sigmoid	Adamax	0.5001

### Sheet: Sheet 3
Sheet 3: Hyperparameter Optimization of XGboost
Iterations	eta	subsample	max_depth	gamma	reg_alpha	reg_lambda	colsample_bytree	min_child_weight	Accuracy
1	0.00194057	0.509821	7	5.31108	171.318	0.876307	0.916661	4.54019	71.36
2	0.00281087	0.738458	3	4.52617	99.7588	0.651996	0.995473	2.63811	82.79
3	0.000126107	0.521882	6	3.38042	42.8184	0.669447	0.796494	9.93477	73.82
4	0.000242768	0.715162	6	1.11836	46.4082	0.859237	0.741384	2.71104	81.87
5	0.00306767	0.593011	2	8.67266	110.794	0.488425	0.854562	1.78722	83.34
6	0.0671314	0.806029	4	3.63621	148.315	0.847548	0.516392	8.46309	89.34
7	0.0259325	0.69146	8	3.90311	99.7441	0.0270479	0.683429	0.00426254	80.99
8	0.0273551	0.950915	7	7.78091	95.0199	0.689191	0.993627	3.11263	83.44
9	0.000843024	0.600786	4	5.74349	140.73	0.699917	0.858613	3.45195	89.9
10	0.00941006	0.651764	6	7.76542	114.046	0.0980705	0.503928	0.514819	84.84
11	0.00747317	0.832803	3	6.1408	120.686	0.780079	0.797949	2.27209	70.72
12	0.00177263	0.578393	4	7.85769	41.0173	0.274263	0.57903	0.092389	78.58
13	0.00579893	0.608459	5	4.73046	43.7512	0.127259	0.831036	8.22001	70.27
14	0.000246627	0.625553	3	5.15961	126.47	0.0577189	0.740751	2.38919	91.94
15	0.000618314	0.767101	5	5.21534	67.1156	0.521611	0.72088	4.50588	88.72
16	0.00144101	0.749855	7	3.09563	129.256	0.393185	0.956345	5.25193	90.73
17	0.000621051	0.512369	5	7.81163	147.662	0.90895	0.586382	2.38747	85.74
18	0.000143413	0.924424	4	7.46143	41.4122	0.739104	0.55073	7.3136	70.57
19	0.000133958	0.636801	4	3.35979	153.699	0.270618	0.733131	7.54283	73.91
20	0.00824267	0.671116	1	1.96977	58.3801	0.346366	0.713369	0.384405	70.08
21	0.0979028	0.905644	3	8.18584	129.316	0.434928	0.568852	3.25339	77.36
22	0.00324163	0.934887	4	6.63446	134.442	0.57099	0.962802	1.15269	78.94
23	0.00619155	0.567119	1	3.96197	156	0.301182	0.832534	2.70357	75.2
24	0.00129269	0.716055	2	7.23972	96.0366	0.0553378	0.8853	7.8751	91.77
25	0.0387277	0.693744	5	1.64755	160.488	0.380236	0.622198	9.80921	78.94
26	0.00670593	0.979133	3	6.56927	168.843	0.776407	0.707312	9.24267	79.71
27	0.0848622	0.700794	6	6.58963	125.151	0.714874	0.652608	8.83736	91.59
28	0.0778403	0.66544	1	3.65621	41.6712	0.359864	0.666113	2.49269	89.27
29	0.00187273	0.59533	2	8.66139	86.9778	0.452398	0.988456	9.99883	91.2
30	0.000311151	0.6092	5	3.81574	133.459	0.680365	0.850979	5.82303	82.27
31	0.0161232	0.522384	2	7.45587	61.3432	0.33323	0.869287	7.14236	90.92
32	0.034075	0.898582	7	3.31755	116.59	0.832865	0.629107	1.26788	81.47
33	0.000391881	0.711022	8	1.2146	51.0756	0.354096	0.861158	4.7527	86.89
34	0.00564088	0.97431	4	4.02643	87.9798	0.947273	0.941302	7.30456	75.14
35	0.000103208	0.51754	6	4.91255	136.518	0.0835752	0.547398	7.39464	75.94
36	0.000104214	0.947729	5	1.83036	131.638	0.728648	0.786336	7.20819	71.82
37	0.0999249	0.595975	2	3.68177	70.6917	0.0114962	0.616566	1.00865	88.29
38	0.00355689	0.576458	5	7.10132	109.785	0.415365	0.743912	1.00452	84.29
39	0.0614287	0.605731	1	1.4438	133.331	0.176942	0.790594	2.6884	90
40	0.0491497	0.729866	2	2.84015	87.1764	0.154122	0.526759	3.82788	90.5
41	0.00297085	0.924953	4	7.39888	156.573	0.122623	0.818931	3.40555	86.26
42	0.00197212	0.762732	5	4.85649	171.802	0.878994	0.882237	3.35967	79.93
43	0.00111013	0.655665	3	3.27719	153.424	0.270265	0.705559	0.506593	72.82
44	0.0273774	0.811796	1	8.69607	44.037	0.345569	0.710531	0.674856	76.05
45	0.00446389	0.67923	2	2.88958	88.6829	0.00528123	0.566385	4.25783	83.5
46	0.00123354	0.66278	7	3.65384	174.266	0.0895716	0.945727	4.72824	75.88
47	0.00143626	0.984073	6	6.6697	48.2702	0.498609	0.616754	2.71196	85.34
48	0.0168107	0.672263	5	8.18102	46.6985	0.102734	0.698815	8.29144	77.87
49	0.0877397	0.702764	2	6.92245	87.9995	0.553269	0.861489	8.26812	91.65
50	0.000541927	0.755358	6	6.49598	68.965	0.217627	0.918141	3.70225	70.26
51	0.000798958	0.517665	8	6.83393	133.889	0.300016	0.596438	1.09715	79.64
52	0.000345357	0.610613	1	8.0498	52.2188	0.943793	0.514342	7.82044	83.26
53	0.00025438	0.728241	7	1.06585	42.757	0.406387	0.978303	3.36215	76.63
54	0.0288803	0.956609	8	8.13684	167.465	0.0277497	0.704487	1.48825	82.64
55	0.0203697	0.511987	4	1.67788	102.511	0.736414	0.543569	6.78527	75.29
56	0.000199455	0.97163	4	8.2964	175.29	0.537757	0.681212	2.36879	90.26
57	0.00172813	0.836938	2	3.33315	161.8	0.0177781	0.61811	1.9749	90.46
58	0.00798772	0.713162	1	2.60233	139.334	0.931911	0.723562	9.76777	85.41
59	0.00244571	0.830621	1	5.98393	99.2025	0.285068	0.732975	8.67167	77.32
60	0.000912521	0.701372	2	3.95167	80.7511	0.727959	0.983591	3.70704	82.87
61	0.02	0.85	6	7.81	147.215	0.0125	0.8541	4.5978	92.51
62	0.0194879	0.607561	7	3.99696	164.012	0.203258	0.661371	4.52897	77.62
63	0.00128809	0.755069	8	4.47174	102.67	0.486616	0.591485	0.100429	89.75
64	0.0641042	0.57536	7	8.72618	133.058	0.812871	0.825781	1.5578	91.69
65	0.0013477	0.916503	6	5.3694	138.608	0.0253097	0.994198	9.01418	79.74
66	0.0290436	0.715325	2	3.22831	145.97	0.145842	0.59829	1.39748	85.04
67	0.0363421	0.931278	4	3.58425	73.1652	0.427754	0.569189	4.03711	71.17
68	0.000126995	0.504793	3	3.37742	40.6522	0.614069	0.665688	8.67506	90.03
69	0.0108935	0.860933	5	3.85193	151.818	0.571652	0.844899	9.74592	82.11
70	0.000720982	0.723925	6	8.43498	103.26	0.111904	0.51451	1.46064	74.03
71	0.00386792	0.714678	1	2.15711	91.5173	0.819462	0.519212	6.96007	89.04
72	0.00490774	0.570127	3	3.57325	58.9545	0.941914	0.763261	4.53112	90.08
73	0.0195382	0.51758	5	4.46992	166.119	0.480448	0.760432	6.10022	77.15
74	0.0400096	0.972154	7	4.76335	133.881	0.101677	0.673275	4.82939	86.2
75	0.000932443	0.674577	4	1.18196	133.225	0.907218	0.783093	9.26972	74.08
76	0.0103304	0.674434	6	8.66163	167.787	0.8069	0.590795	5.17087	81.09
77	0.000342377	0.673522	7	3.76426	171.701	0.854784	0.552247	0.890761	88.24
78	0.00026148	0.733056	2	2.14951	73.8686	0.386625	0.69174	1.53843	80.49
79	0.000586209	0.88801	8	6.98281	49.2204	0.711908	0.564469	9.15635	75.39
80	0.000678082	0.712973	1	7.84687	53.2876	0.322037	0.630374	9.88977	81.78
81	0.0893757	0.688002	2	8.0565	171.637	0.92434	0.524574	4.86755	83.09
82	0.00615921	0.540065	3	4.32586	112.581	0.141653	0.692341	3.82268	82.89
83	0.000350265	0.53969	7	3.00741	86.2442	0.251573	0.75397	5.91511	84.28
84	0.00281838	0.754902	4	6.63016	79.9058	0.798937	0.702	6.22857	82.37
85	0.000458996	0.529413	1	4.85144	150.436	0.745	0.611844	6.05647	91.59
86	0.0033992	0.956259	3	4.37933	140.266	0.0248765	0.550247	7.91563	82.23
87	0.0121567	0.609868	1	7.4922	118.306	0.742871	0.886319	4.56845	85.66
88	0.000708558	0.817203	7	3.65899	122.484	0.621366	0.518226	4.51336	90.78
89	0.000134778	0.819417	4	4.22934	93.1815	0.888135	0.574909	5.69548	73.14
90	0.0734319	0.918756	6	3.32712	49.9662	0.445886	0.733099	9.7734	78.06
91	0.00293938	0.574109	5	1.47077	146.843	0.963055	0.524713	4.55727	90.28
92	0.00157344	0.917021	6	4.63533	154.917	0.671305	0.656986	8.46727	84.38
93	0.0369214	0.806968	8	3.12975	126.22	0.541456	0.734479	9.99128	76.75
94	0.00199345	0.914811	6	4.96946	127.298	0.597167	0.555454	5.16671	75.32
95	0.00772528	0.560981	5	2.86818	149.223	0.601536	0.71225	2.02779	70.27
96	0.00107061	0.906781	4	3.74881	62.8851	0.992538	0.60719	5.98865	90.44
97	0.000116527	0.688874	4	3.87568	48.8737	0.153832	0.785677	6.18626	79.08
98	0.0001145	0.804186	6	3.19321	73.869	0.207532	0.997582	9.23617	86.66
99	0.00159596	0.830494	5	8.23572	87.3004	0.340644	0.523338	1.57867	86.78
100	0.00123022	0.713521	1	1.91061	145.339	0.889155	0.903419	9.02169	72.9

### Sheet: Sheet4
Sheet 4: Abylation Analysis
S. No.	Word Representations	Accuracy	Sensitivity	Specificity
1	monomer	72.24	68.11	76.37
2	dimer	73.67	76.72	70.62
3	trimer	74.94	77.52	72.36
4	pentamer	78.03	81.31	74.75
5	heptamer	81.54	83.47	79.61
6	monomer + dimer	81.29	81.57	81.01
7	monomer + trimer	82.76	84.16	81.36
8	pentamer + heptamer	87.21	85.6	88.82
9	monomer + dimer + trimer	82.55	85.96	79.14
10	monomer + dimer + pentamer	85.98	83.21	88.75
11	monomer + trimer + pentamer	86.67	88.9	84.44
12	trimer + pentamer + heptamer	89.38	91.83	86.93
13	dimer + pentamer + heptamer	92.51	91.48	93.54
14	monomer + dimer + trimer + pentamer	86.84	88.07	85.61
15	monomer + dimer + trimer + pentamer + heptamer	92.51	91.51	93.51

### Sheet: Sheet5
Sheet 5: Tenfold MAE analysis
	eight/mae.txt				five/mae.txt				four/mae.txt				nine/mae.txt				one/mae.txt
	S. No.	MAE Training	MAE Testing		S. No.	MAE Training	MAE Testing		S. No.	MAE Training	MAE Testing		S. No.	MAE Training	MAE Testing		S. No.	MAE Training	MAE Testing
	1	0.278079	0.282863		1	0.284185	0.292476		1	0.287346	0.286457		1	0.289383	0.289672		1	0.283219	0.279051
	2	0.286827	0.283144		2	0.293151	0.283356		2	0.278845	0.291375		2	0.277961	0.282207		2	0.29363	0.28599
	3	0.29086	0.27925		3	0.280598	0.2843		3	0.285511	0.286299		3	0.287691	0.283041		3	0.287908	0.27984
	4	0.291325	0.283645		4	0.279564	0.285786		4	0.280059	0.282554		4	0.293602	0.280349		4	0.284406	0.281278
	5	0.288176	0.278633		5	0.290049	0.290968		5	0.290196	0.289041		5	0.286209	0.278249		5	0.285789	0.290299
	6	0.290795	0.292215		6	0.292762	0.287661		6	0.288005	0.284175		6	0.288056	0.293877		6	0.278584	0.29142
	7	0.285375	0.290641		7	0.289754	0.282685		7	0.293774	0.291033		7	0.289731	0.280154		7	0.290332	0.282251
	8	0.280357	0.285001		8	0.28848	0.290154		8	0.291791	0.288498		8	0.281509	0.27972		8	0.28574	0.29116
	9	0.27946	0.286064		9	0.285307	0.280392		9	0.280169	0.28115		9	0.293966	0.282553		9	0.286001	0.286191
	10	0.282611	0.279158		10	0.278916	0.291159		10	0.293553	0.290899		10	0.28213	0.277885		10	0.27908	0.285863
	six/mae.txt				ten/mae.txt				three/mae.txt				two/mae.txt				seven/mae.txt
	S. No.	MAE Training	MAE Testing		S. No.	MAE Training	MAE Testing		S. No.	MAE Training	MAE Testing		S. No.	MAE Training	MAE Testing		S. No.	MAE Training	MAE Testing
	1	0.28702	0.284764		1	0.284136	0.282843		1	0.287282	0.286077		1	0.281961	0.286005		1	0.278997	0.282636
	2	0.278469	0.2855		2	0.276947	0.287477		2	0.27919	0.285606		2	0.277523	0.287127		2	0.292242	0.283973
	3	0.290849	0.291122		3	0.28147	0.285819		3	0.281972	0.288471		3	0.287234	0.292901		3	0.291184	0.282271
	4	0.283958	0.281988		4	0.282526	0.283985		4	0.280767	0.281265		4	0.288942	0.288999		4	0.278465	0.285192
	5	0.292984	0.284927		5	0.281549	0.28242		5	0.281383	0.292657		5	0.29197	0.280632		5	0.280592	0.277552
	6	0.281448	0.278312		6	0.279437	0.286545		6	0.28238	0.288896		6	0.278209	0.286137		6	0.283688	0.292612
	7	0.283663	0.281814		7	0.2826	0.290977		7	0.28388	0.280882		7	0.288374	0.291936		7	0.288358	0.281132
	8	0.288197	0.284334		8	0.283367	0.279994		8	0.283052	0.284926		8	0.293366	0.289758		8	0.291629	0.279297
	9	0.276451	0.281882		9	0.288604	0.286506		9	0.285273	0.281386		9	0.287444	0.28106		9	0.292492	0.292394
	10	0.28132	0.284323		10	0.285451	0.288699		10	0.290932	0.283193		10	0.290766	0.287661		10	0.277863	0.279867

### Sheet: Sheet6
TF Bound Number
ABF1 59
ABF2 690
ABR1 490
AGL24 168
AT1G77640 86
AT2G45460 126
AT2G8200 119
AT3G14740 504
AT-HSFB2B 88
BBX15 635
BEE 649
BEH1 168
BEH4 110
BHLH071 446
BPC2 439
BPCZ 79
BZIP61 652
CCAL 363
CDF3 443
CEJ1 200
COL5 390
CRF4 43
DAL1 70
DEAR1 254
DEAR3 712
DL3 265
DREB1A 264
DREB2A 245
DREB2B 783
DREBT 465
ERF38 277
ERF4 163
ESE 94
ESE3 454
FRU 216
GATA3 216
GBF2 46
GLK2 28
GRF3 126
HAM 845
HAM4 112
HAT22 439
H834 100
HSFA2 534
HSFA7A 303
HSFAZA 443
HYH 912
IAA14 148
IAA29 547
IAAT 926
JAA14 148
JAA29 919
JAZ10 575
JAZ3 85
JAZ5 169
JAZ6 443
LBD37 209
LHY 245
MBF1 147
MBF1C 564
MYB 48
MYB111 169
MYB113 564
MYB114 22
MYB214 73
MYB43 564
MYB73 301
MYBR1 579
MYCZ 28
NAC032 919
NF-YA4 576
NF-YB2 73
NF-YC2 603
OZF2 262
PAP1 94
PAP2 168
PBAW 160
PCL1 233
PIF4 169
PIF7 245
PIL1 180
PIL2 301
PIL6 100
PRR5 256
PRRS 605
RAP2.1 399
RAP2.6L 541
RAP2.7 118
RD26 787
RGL3 169
RVE1 605
STZ 690
TCP3 1
TIFY100 140
TIFY108 169
TIFYZ 110
TINY2 59
TRY 4
UL 446
WRKY22 835
WRKY28 100
WRKY62 575
X13 446
ZAT6 292
